# Adipocyte Expression of O-Glycoprotein Procollagen C-Endopeptidase Enhancer Protein 2 (PCPE2): Mechanisms Linking Fibrosis and Beiging of White Adipose Tissue

**DOI:** 10.64898/2026.07.24.740318

**Authors:** Mirza A Beg, Hao Xu, Bilal Ahmad, Alexander Rocksvold, Rana K Gupta, Pablo Esteban Morales, Ze Zheng, Wen Dai, Justin Grobe, John J. Reho, Yiliang Chen, Samuel Klein, Gordon I. Smith, Jong Kyoung Kim, Eun Seo Park, Hahn Nahmgoong, Jae Bum Kim, Deniz Ince, Stacy A. Malaker, Rachel L. Mintz, Gwendalyn J Randolph, Mary G. Sorci-Thomas

## Abstract

**Background:** Procollagen C-endopeptidase enhancer protein 2 (Pcpe2) has been primarily investigated in collagen processing during wound healing and is assumed to function similarly to Pcpe1 in the extracellular matrix (ECM). Our studies suggest that Pcpe2 has unique structural and functional features not shared with Pcpe1.

**Methods:** To study the role of Pcpe2 in adipose tissue remodeling, we created adipose tissue-specific knockout of Pcpe2 (TgAd+Pcpe2KO) and adipose tissue-specific Pcpe2 overexpressing (TgAd+Pcpe2Ox) mice and performed in vivo and ex vivo experiments.

**Results:** We show that TgAd+Pcpe2KO mice are resistant to WD-induced obesity and exhibit reductions in body and fat pad mass. Promethion cage studies showed no significant differences in lean mass or food intake, yet WD-fed TgAd+Pcpe2KO mice exhibited significantly higher energy expenditure than negative Cre littermate controls. WD-fed TgAd+Pcpe2KO mice also showed reduced plasma glucose and lipoprotein lipid concentrations compared to controls. While markers of adipose tissue inflammation were reduced in WD-fed TgAd+Pcpe2KO mice. Examination of mature adipocytes from white adipose tissue showed that WD consumption greatly stimulated Pcpe2 expression, while no change in Pcpe2 expression in the stromal vascular cells was noted. However, in VAT precursor cells (PCs), the CD140b+ population showed a shift from fibroadipogenic precursors towards adipocyte PCs in TgAd+Pcpe2KO mice. This shift in PCs may account for the attenuation of local inflammation and fibrosis in the absence of Pcpe2. Ex vivo differentiation of adipose PCs showed that loss of Pcpe2 enhanced adipocyte differentiation, reducing TGFβ-like signaling via pSmad2/3, and increasing mitochondrial function. Furthermore, unlike Pcpe1, Pcpe2 contains a mucin-like linker domain with nine sites of O-linked glycosylation which may regulate receptor signaling at the plasma membrane.

**Conclusions:** Our results show the ECM O-glycoprotein Pcpe2 is a robust marker of unhealthy adipose tissue expansion in humans and mice and contributes to inflammation and fibrosis associated with WD-induced obesity.
