## supplemental Table 1 for "Adipocyte Expression of O-Glycoprotein Procollagen C-Endopeptidase Enhancer Protein 2 (PCPE2): Mechanisms Linking Fibrosis and Beiging of White Adipose Tissue"

### Sheet: Legend
Reported O-glycopeptides for hPCPE2 and NG-hPCPE2
Sequence: glycopeptide sequence; lower case letters indicate sites that were glycosylated. Parentheses refer to those sites that could not be fully localized but where other potential sites had been ruled out
ModPositions: glycosites that could be definitively localized
Unlocalized: glycan compositions that could not be definitively localized
Start: first amino acid residue (according to Uniprot sequence) of the glycopeptide
End: last amino acid residue (according to Uniprot sequence) of the glycopeptide
RT (min): retention time of the glycopeptide
Peak Area: calculated area under the curves for the respective data files
z: charge state of the peptide spectra used for sequencing and/or localization
m/z: detected precursor mass for the glycopeptide
[M+H]+: calculated precursor mass for the glycopeptide
ppm: mass error between observed and theoretical mass
N-term: peptides found N-terminally to the glycopeptide
C-term: peptides found C-terminally to the glycopeptide
Sample: MS raw file from which glycopeptide was analyzed
hPCPE2: human procollagen C-endopeptidase enhancer 2 protein
Mucin-like linker region: PTTTEQPVTTTFPVTTGLKPTV
NG-hPCPE2: protein lacking O-linked glycosylation of mucin-like linker region of PCPE2
Mucin-like linker region: PAAAEQPVAAAFPVAAGLKPAV
hPCPE2 glycosites: list of observed glycosites and associated glycans on hPCPE2
hPCPE2 glycan abundances: total area-under-the-curve abundance for each observed glycoform on each glycosite. Highlighted is most abundant observed glycoform for each site. Percentage calculated for each glycoform at a specific site
Abbreviations
H = hexose
N = HexNAc
A = NeuAc
F = fucose

### Sheet: hPCPE2 peptides
Sequence	Mod Positions	Unlocalized	Start	End	Flanking Residues	RT (min)	Obs. m/z	z	ppm	Calculated [M+H]+	Sample	Notes	Peak Area
KLPtt	251[N1]; 252[N1]		248	252	K, T	22.58	483.254	2	-2.48575	965.503	250821_SAM_Pcpe2_SmETryp_50		752626580
KLPtt	251[N1]; 252[H1N1]		248	252	K, T	22.52	564.281	2	-1.59637	1127.56	250821_SAM_Pcpe2_SmETryp_50	Weak localization	9218626
KLPtt	251[H1N1A1]; 252 [N1]		248	252	K, T	25.75	709.828	2	-1.69175	1418.65	250821_SAM_Pcpe2_SmETryp_50	Weak localization	31332063
KLPTTTEQPV		H1N3A1	248	257	K, T	32.36	726.338	3	-0.0919117	2176	250821_SAM_Pcpe2_SmETryp_50	Elutes as single peak, unable to localize, used 13C isotope	509322626
KLPtttEQPV	251[N1]; 252[N1]; 253[N1]		248	257	K, T	29.13	861.928	2	-2.03151	1722.85	250821_SAM_Pcpe2_SmETryp_50	Weak localization	304319457
tGLKP	265[H1N1A2]		265	269	T, T	31.54	731.823	2	-2.05108	1462.64	250821_SAM_Pcpe2_SmETryp_50	Poor ETD but localized by default from HCD	151115089
tGLKP	265[H1N1A1]		265	269	T, T	24.8	586.275	2	-2.90215	1171.55	250821_SAM_Pcpe2_SmETryp_50	Poor ETD but localized by default from HCD	917360828
tVALCQQK	270[N1]		270	277	P, C	21.91	575.791	2	-1.999	1150.58	250821_SAM_Pcpe2_SmETryp_50		131398007
tVALCQQK	270[H1N1]		270	277	P, C	27.48	656.817	2	-2.20931	1312.63	250821_SAM_Pcpe2_SmETryp_50		237879687
tVALCQQK	270[H1N1A1]		270	277	P, C	27.57	802.363	2	-3.67893	1603.73	250821_SAM_Pcpe2_SmETryp_50	Poor ETD but localized by default from HCD	4061681331
tVALCQQK	270[H1N1A2]		270	277	P, C	33.04	947.912	2	-1.84714	1894.82	250821_SAM_Pcpe2_SmETryp_50	Poor ETD but localized by default from HCD	61418584
ttFPV	259[N1]; 260[N1]		259	263	T, T	39.01	485.733	2	-2.26696	970.461	250821_SAM_Pcpe2_SmETryp_50		94446748
ttFPVt	259[N1]; 260[N1]; 261[N1]		259	264	T, T	34.32	637.797	2	-1.17685	1274.59	250821_SAM_Pcpe2_SmETryp_50	Weak localization	131118113
ttFPV		H1N2A1	259	263	T, T	46.34	712.307	2	-1.68586	1423.61	250821_SAM_Pcpe2_SmETryp_50	Elutes as single peak, unable to localize	54006631
ttFPV	259[H1N1A2]; 260[N1]		259	263	T, T	52.22	857.855	2	-0.816467	1714.7	250821_SAM_Pcpe2_SmETryp_50		16364424
ttFPV		H2N2A2	259	263	T, T	53.47	938.882	2	-0.426267	1876.76	250821_SAM_Pcpe2_SmETryp_50	Unable to localize but likely not core 1 structure from 138/144 ion ratios	96859796
tEQPVt	253[N1]; 258[N1]		253	258	T, T	19.69	540.75	2	-1.85101	1080.49	250821_SAM_Pcpe2_SmETryp_50		74099141
tEQPV	253[H1N1A1]		253	257	T, T	25.38	615.26	2	-2.35865	1229.52	250821_SAM_Pcpe2_SmETryp_50		26988277
tEQPVt	253[H1N1A1]		253	258	T, T	25.01	767.323	2	-1.82572	1533.64	250821_SAM_Pcpe2_SmETryp_50		45419262
tEQPVt		H2N2A2	253	258	T, T	30.18	993.897	2	-1.91263	1986.79	250821_SAM_Pcpe2_SmETryp_50		58640312
tttFPV		H1N3A1	258	263	V, T	39.35	864.37	2	-1.79426	1727.74	250821_SAM_Pcpe2_SmETryp_50	Elutes as single broad peak	484751854
(TT)EQPVt	260[N1]	H1N2A1	252	258	T, T	24.868	919.386	2	-1.79566	1837.77	250821_SAM_Pcpe2_SmETryp_50		29667542
ttFPVt	259[N1]; 260[N1]; 264[H1N1A1]		259	264	T, T	39.35	864.37	2	-1.79426	1727.74	250821_SAM_Pcpe2_SmETryp_50	First two sites assumed because of 138/144 ion intensity ratio; weak localization for last site	484718167
tGLKPtVALCQQK	265[N1]; 270[N1]		265	277	T, C	32.77	617.323	3	-1.67571	1849.96	250821_SAM_Pcpe2_SmETryp_50		1097489992
tGLKPtVALCQQK	265[H1N1A2]; 270[N1]		265	277	T, C	41.34	865.738	3	-0.539665	2594.2	250821_SAM_Pcpe2_SmETryp_50		63445822
tGLKPtVALCQQK	265[H1N1]; 270[H1N1A1]		265	277	T, C	37.84	822.724	3	-0.202827	2465.16	250821_SAM_Pcpe2_SmETryp_50	Additional peak that elutes at 33.7 min with same localization but weaker, used 13C isotope	13185488167
KLPtttEQPV	251[N1]; 252[H1N1A1]; 253[H1N1A1]		248	257	K, T	31.69	877.387	3	-0.988913	2629.15	250821_SAM_Pcpe2_SmETryp_50	Weak localization of first glycosite; others assumed from 138/144 ion ratios, used 13C isotope	105058161
KLPtttEQPV	251[H1N1A1]; 252[H1N1A1]; 253[H1N1A1]		248	257	K, T	34.48	1028.44	3	-0.843527	3082.3	250821_SAM_Pcpe2_SmETryp_50	Weak localization of last glycosite; others assumed from 138/144 ion ratios, used 13C isotope	93163028
KLPtttEQPVt	258[N1]	H1N2A1	248	258	K, T	31.98	760.021	3	-0.13175	2277.05	250821_SAM_Pcpe2_SmETryp_50	Weak localization, used 13C isotope	40732570
ttFPVtTGLKP	259[N1]; 260[N1]; 264[H1N1A1]		259	269	T, T	45.75	742.35	3	-1.16905	2224.04	250821_SAM_Pcpe2_SmETryp_50	Localized last glycosite, others assumed from 138/144 ion ratio, used 13C isotope	180986948
tLGKPtVALCQQK	265[H1N1A2]; 270[H1N1A2]		265	277	T, C	46.76	1113.82	3	-0.868668	3338.44		Unable to localize but assumed from 138/144 ion ratios, used 13C isotope	141149108
tLGKPtVALCQQK	265[H1N1A1]; 270[H1N1A1]		265	277	T, C	37.69	919.753	3	-3.12018	2756.25		Weak localization, used 13C isotope	13032406605
tLGKPtVALCQQK	265[N1]; 270[H1N1A1]		265	277	T, C	33.79	768.706	3	-1.51969	2303.11		Used 13C isotope	654808654
tLGKPtVALCQQK	265[N1]; 270[H1N1]		265	277	T, C	30.58	671.675	3	0.0497015	2012.01		Weak localization, used 13C isotope	16574243
tLGKPtVALCQQK	265[N1]; 270[N1]		265	277	T, C	32.77	617.323	3	-1.67571	1849.96			1113717167
(TT)LGKPtVALCQQK	270[H1N1A1]	H1N1A1	264	277	V, C	38.94	953.437	3	-1.36492	2857.3		Weak localization of last glycosite, used 13C isotope	1895899717
KLP(TTT)EQPVT		N2	248	258	K, T	31.23	810.913	2	-1.41903	1620.82		Only able to rule out last T as a glycosite	29279847
KLP(TT)tEQPVt	253[N1]; 258[N1]	N1	248	258	K, T	29.02	912.452	2	-1.91896	1823.9		Weak localization of T253	185161467
KLPtttEQPVt	251[N1]; 252[N1]; 253[N1]; 258[N1]		248	258	K, T	28.4	1014.49	2	-3.60142	2026.98		Used 13C isotope	5666013024
KLP(TTT)EQPVt	258[N1]	H1N3	248	258	K, T	27.85	1095.52	2	-1.05069	2189.03		Used 13C isotope	53848423
LPtt	251[N1]; 252[N1]		249	252	K, T	26.26	419.207	2	-1.07474	837.408			10556610
LPtttEQPVt	251[N1]; 252[N1]; 253[N1]; 258[N1]		249	258	K, T	30.97	949.945	2	-1.15857	1898.88		Localized last glycosite, others assumed from 138/144 ion ratio	60903274
tttEQPVt	251[N1]; 252[N1]; 253[N1]; 258[N1]		251	258	P, T	19.84	844.876	2	-1.77646	1688.75		Localized last glycosite, others assumed from 138/144 ion ratio	7251164
TtEQPVt	253[N1]; 258[N1]		252	258	T, T	21.87	591.274	2	-1.26953	1181.54		Weak localization of first glycosite	1863041
ttEQPVt	252[N1]; 253[N1]; 258[N1]		252	258	T, T	19.82	692.813	2	-1.6611	1384.62			31577415
tEQPVtt	253[N1]; 258[N1]; 259[N1]		253	259	T, T	25.46	692.814	2	-0.649997	1384.62			4525472
(TT)GLKPtVALCQQK	270[H1N1]	H1N1A1	264	277	T, C	35.44	856.407	3	-0.233808	2566.21		Weak localization, used 13C isotope	34800055
(TTFPVTT)GLKPtVALCQQK	270[N1]	N1	259	277	T, C	48.36	833.102	3	0.280416	2496.29		Used 13C isotope	29381119
(TTFPVT)TGLKPtVALCQQK	270[N1]	N2	259	277	T, C	46.81	900.794	3	-0.703868	2699.37		Able to rule out modification on T265, used 13C isotope	220697311
ttFPVtTGLKPtVALCQQK	259[N1]; 260[N1]; 264[N1]; 270[N1]		259	277	T, C	45.26	968.486	3	-2.06722	2902.45		Used 13C isotope	747719306

### Sheet: hPCPE2 glycosites
Sequence	250 PTTTEQPVTTTFPVTTGLKPTV 271
Site	Glycans detected
251	N1, H1N1A1
252	N1, H1N1, H1N1A1
253	N1, H1N1A1
258	N1
259	N1, H1N1A2
260	N1
264	H1N1A1
265	N1, H1N1, H1N1A1, H1N1A2
270	N1, H1N1, H1N1A1, H1N1A2

### Sheet: hPCPE2 glycan abundances
	Glycans
Site	N1	Percentage	H1N1	Percentage	H1N1A1	Percentage	H1N1A2	Percentage
251	6915946896	0.982317	0	0	124495091	0.0176829	0	0
252	6833247524	0.970537	9218626	0.00130934	198221189	0.0281537	0	0
253	6335713455	0.959035	0	0	270628728	0.040965	0	0
258	6125974991	1	0	0	0	0	0	0
259	1643514754	0.990141	0	0	0	0	16364424	0.0098588
260	1685021248	1	0	0	0	0	0	0
264	747719306	0.529013	0	0	665705115	0.470987	0	0
265	2882590056	0.0949046	13185488167	0.434111	13949767433	0.459273	355710019	0.0117112
270	3403848724	0.0926824	289253985	0.00787601	32830284474	0.893926	202567692	0.00551565

### Sheet: NG-hPCPE2 peptides
Sequence	Mod Positions	Unlocalized	Start	End	Flanking Residues	RT (min)	Obs. m/z	z	ppm	Calculated [M+H]+	Sample	Notes	Peak Area
KLPAAAEQP			248	256	K, V	29.43	462.76	2	-2.05513	924.515	250821_SAM_NG_Pcpe2_50		13875391
KLPAAAEQPVAAAFPVAAGLK			248	268	K, P	58.64	674.391	3	0.198004	2020.16	250821_SAM_NG_Pcpe2_50	13C precursor	253470286
PAVALCQQK			269	277	K, C	27.94	507.773	2	-2.0699	1014.54	250821_SAM_NG_Pcpe2_50		159673428
